# Paternal regulation of H3K4 methylation supports tumor suppressor networks in mammals intergenerationally

**DOI:** 10.64898/2026.08.28.747954

**Authors:** Benjamin William Walters, Rachel A. Heuer, Haoming Yu, Shubhangini Kataruka, Justin Tai, Katherine B. Henke, Zeyu Liu, Yadira M. Soto-Feliciano, Bluma J. Lesch

**Affiliations:** Department of Genetics, Yale School of Medicine, New Haven CT 06510; Keck Mass Spectrometry and Proteomics Resource, Yale School of Medicine, New Haven, CT 06510; Department of Biology, Massachusetts Institute of Technology, Cambridge MA 02139; Department of Obstetrics, Gynecology & Reproductive Sciences, Yale School of Medicine, New Haven CT 06510; Yale Cancer Center, Yale School of Medicine, New Haven CT 06510

## Abstract

Paternally-inherited epigenetic information can influence phenotype in offspring (1). Here, we identify a critical mechanistic contribution of KDM6A (UTX), an X-linked histone modifier and tumor suppressor, in regulating transmissible epigenetic information in mammalian sperm. Paternal loss of KDM6A increases cancer risk in genetically wild type offspring, but how *Kdm6a* knockout sperm transmit this effect at the molecular level is unknown (2). We find that KDM6A functions in spermatogenesis to promote methylation of histone H3 lysine 4 (H3K4) via selective interaction with the COMPASS complex methyltransferase KMT2C (MLL3). KMT2C and KDM6A are coordinately recruited to promoters of active genes in spermatogenic cells, contrasting with recruitment to intergenic enhancers in other cell types (3, 4). Loss of KDM6A disrupts H3K4 methylation at promoters of tumor suppressor genes in spermatogonia, and some of these defects persist in epididymal sperm and correspond to impaired expression in preimplantation embryos. These genes are also misregulated in normal and malignant hematopoietic tissue of genetically wild type offspring, indicating that impaired H3K4 methylation in KDM6A-deficient male germ cells may preferentially alter regulation of tumor suppressor gene networks in development across generations.
