## Supplementary material for "Paternal regulation of H3K4 methylation supports tumor suppressor networks in mammals intergenerationally": Table S1

### Sheet: Sheet1
Proteins detected in KDM6A IP but not in IgG IP (n=121)
Acsl5
Actn4
Aimp1
Ak9
Ankrd28
Anxa1
Arfgef1
Asf1b
Atp2b1
Babam1
Baiap2l1
Braf
Ccdc12
Cchcr1
Cdk17
Cpeb3
Cpt2
Csnk1e
Cul5
Cux1
Cyth3
Dna2
Dnd1
Dnmt3b
Dpf2
Dzip1
Eri1
Fahd1
Fbll1
Gpatch2
Grk5
Gtf2f1
Hltf
Igf2bp1
Igf2bp2
Ing1
Ino80c
Itpr3
Kdm6a
Kdm6b
Khdrbs2
Kmt2c
Kmt2e
Kpna4
Lars1
Lin28a
Lyn
Mafk
Mapk3
Mars1
Mcrip2
Med15
Med19
Med27
Med8
Mrps27
Ncoa6
Nelfb
Nelfcd
Nkap
Nr2c2
Nr5a1
Nsl1
Nsun2
Osbpl8
Pank1
Papolb
Parva
Pgrmc2
Prkag1
Prkcb
Pum2
Rad21l1
Rars1
Rbm4b
Rdh14
Rfx3
Rnf126
Rps6ka2
Rps6ka6
Rsl24d1
Rxrb
Sde2
Setd1b
Setd3
Sh3bp1
Smad2
Smarcal1
Spg11
Stk19
Stk4
Syne1
Tars3
Thap7
Tmod1
Tnpo3
Trim21
Trim39
Trim7
Tspyl1
Usf2
Usp12
Usp46
Uty
Vcpip1
Vps54
Wac
Wdhd1
Wrnip1
Xlr3b
Xlr3c
Ythdf2
Zc3h4
Zfp54
Zfy1
Zmynd11
Znf131
Znf142
Znf148
Znf551
Znhit6
