## Supplementary material for "Paternal regulation of H3K4 methylation supports tumor suppressor networks in mammals intergenerationally": Table S2

### Sheet: Sheet1
KDM6A IP LFQ: Control vs Kdm6a cKO testis
Reduced (n=111)	Increased (n=36)
Aimp1	Acaca
Arid4b	Anxa1
Brsk1	Ccdc89
Bysl	Cse1l
Ccdc9	Ddx55
Cebpz	Dsn1
Chaf1a	Dynll1
Clip2	Eny2
Cope	Hmgn2
Csnk1g1	Jup
Csnk2a1	Kash5
Cxxc1	Klf13
Dazap1	Klf16
Ddrgk1	Klhl15
Ddx4	Med30
Ddx42	Mtf2
Ddx47	Mycbp
Des	Pkp1
Drg1	Plekho1
Eif3a	Ptk2b
Elavl1	Rbl2
Epc1	Rgs12
Exosc1	Sdhb
Exosc4	Setd5
Fcf1	Snrpc
Flot1	Taf10
G3bp1	Taf11
Gnai3	Tnks
Gpatch2	Trim27
H1-4	Tspyl5
H2ac21	Usp16
H2ac7	Usp7
H2bl1	Vps25
Hist2h2aa1	Zbtb9
Hist2h2aa2	Znf18
Hivep1	Znf329
Hmgb2
Hnrnpab
Hnrnpd
Iars1
Igf2bp2
Ino80c
Kars1
Khsrp
Leng8
Lsm2
Mapk4
Mars1
Med1
Mepce
Mnat1
Mrps26
Msh3
Nap1l1
Ncl
Nfia
Nip7
Nop56
Nop58
Nr5a1
Nudt16l1
Pabpc1
Phb2
Pinx1
Polr1a
Prpf38b
Ptbp2
Rad21l1
Rars1
Rbfox2
Rbm17
Rbmx
Rcc1
Rprd1b
Rsl1d1
Sdha
Serbp1
Setd1a
Setd3
Sf3b6
Smndc1
Snrpe
Srgap2
Ssrp1
Stk4
Strbp
Sycp2
Taf1
Taf1b
Taf1c
Taf5
Taf6
Taok2
Terf2ip
Thoc2
Thoc5
Thoc6
Thoc7
Txnrd1
Uba52
Umps
Usp30
Utp23
Vcp
Vps4b
Wdr18
Zc3h4
Zfp2
Zfy1
Znf271
Znf451
