## Supplementary material for "Paternal regulation of H3K4 methylation supports tumor suppressor networks in mammals intergenerationally": Table S4

### Sheet: Sheet1
Kdm6a cKO testis down scDEGs with promoters bound by KDM6A-KMT2C COMPASS (<1.5FC, n=202)	Kdm6a cKO testis up scDEGs with promoters bound by KDM6A-KMT2C COMPASS (<1.5FC, n=26)
1700001L05Rik	Atp6v0b
1700012B07Rik	BC037704
Agfg1	Calm2
Agtpbp1	Cks2
Akap9	Cox6b2
Alms1	Cox7b2
Ankhd1	Cox8c
Ankib1	Eif5a
Ankrd31	Gng5
Anln	Hmgb2
Ap1g1	Malat1
Arcn1	Meig1
Arf4	Mt2
Arhgap12	Psmd8
Arhgap29	Rbm25
Aspm	Rpl35a
Atad2	Rsph1
Atp11b	Selenok
Atp2a2	Snrpd2
Atp9b	Spink2
Atr	Syce1
Atxn2	Tcea2
Atxn2l	Tex101
Baz1b	Ubb
Baz2a	Ube2m
Bclaf3	Uqcc2
Boll
Brdt
Btaf1
Btbd10
Bub1
Bzw1
Camsap1
Camsap2
Canx
Caprin1
Cbx1
Ccdc136
Ccdc28a
Ccdc62
Ccdc66
Ccnk
Cdkl2
Cdyl
Cenpf
Cfap43
Chd5
Clip1
Cog6
Copb1
Csnk1g2
Cspp1
Cul1
Cul3
Deup1
Dhx9
Dido1
Dnah8
Dnajc10
Dtl
Erbin
Erc1
Fam13b
Fbxo30
Fem1c
Fnip1
Gnasas1
Golga3
Gpat4
Gpbp1
Gpbp1l1
Gtf3c1
Haspin
Hdlbp
Herc1
Hfm1
Hnrnpa3
Hnrnpd
Hnrnpu
Hnrnpul1
Hormad1
Hspa2
Hspa4l
Huwe1
Ipo5
Jmjd1c
Kdm1a
Kdm3a
Kdm5b
Khdrbs1
Kif27
Klhl11
Klhl7
Kmt2c
Kpna4
Kpnb1
Lcorl
Lipe
Lrrc9
Luzp1
Macf1
Malat1
Map4
Mapre3
Mbtd1
Me1
Meioc
Mki67
Morf4l1
Mov10l1
Mprip
Mybl1
Myh10
Nap1l4
Ncl
Nedd4
Nek2
Nfat5
Nsd1
Nufip2
Nup153
Odf2l
Pabpc1
Pcgf5
Pdia3
Pdpk1
Pdzd8
Piwil2
Polr2b
Ppm1g
Ppp2r5c
Ppp4r4
Psip1
Ptges3
Ptpdc1
Rad18
Rb1cc1
Rev1
Rgs22
Rnf111
Rnf17
Rnf19a
Rock1
Rsrp1
Scml2
Sec63
Setdb1
Smarca2
Smarcc1
Smc5
Sord
Sox30
Sptan1
Sptbn1
Srrm2
Ssx2ip
Stau1
Strbp
Supt20
Susd6
Suz12
Sycp2
Tasor
Tbc1d1
Tcf20
Tcfl5
Tcp1
Tdrd1
Tdrd5
Tdrd7
Tex11
Tex15
Thrap3
Tjp1
Tktl2
Tlk2
Tmed5
Tnks
Top2b
Trim24
Trim36
Trim37
Trip12
Trpm7
Tulp4
Ube2q1
Ubr5
Urb1
Usp15
Usp25
Usp32
Usp37
Usp47
Wbscr25
Ybx1
Zc3h14
Zcchc8
Zfand3
Zfp318
Zhx3
Zmym2
Zmym4
