## Supplementary material for "Paternal regulation of H3K4 methylation supports tumor suppressor networks in mammals intergenerationally": Table S5

### Sheet: Sheet1
GEO series ID	GEO sample ID	Group	Assay	Sample type	Reference
GSE186711	GSM5659043	DMSO	KDM6A ChIP-seq	WT-MA9 DMSO	Soto-Feliciano et al. 2022
	GSM5659044	MI-503	KDM6A ChIP-seq
	GSM5659042	DMSO	Input for KDM6A ChIP
GSE102313	GSM2734465	Control replicate #1	H3K27me3 MNase ChIP-seq	Pooled caudal sperm	Lesch et al. 2019
	GSM3189582	Control replicate #2
	GSM2734467	Kdm6a cKO replicate #1
	GSM3189584	Kdm6a cKO replicate #2
	GSM2734466	Control replicate #1	Input for MNase ChIP-seq
	GSM3189583	Control replicate #2
	GSM2734468	Kdm6a cKO replicate #1
	GSM3189585	Kdm6a cKO replicate #2
GSE86490	GSM2304478	WT	KDM6A ChIP-seq	Lin- BM progenitors	Gozdecka et al. 2018
	GSM2304482		Input for KDM6A ChIP-seq
GSE101307	GSM2700947	WT replicate #1	H3K4me1 ChIP-seq	Lin- BM progenitors
	GSM2700948	WT replicate #2
	GSM2700949	Kdm6a KO replicate #1
	GSM2700950	Kdm6a KO replicate #2
	GSM2700957	WT	Input for H3K4me1 ChIP-seq
	GSM2700958	Kdm6a KO
GSE215112	GSM6622115	Control	Single cell RNA-seq	Mixed testis	Walters et al. 2024
	GSM6622116	Kdm6a cKO
	GSM7577981	Control replicate #1	H3K27me3 CUT&Tag	KIT+ FACS purified
	GSM7577982	Control replicate #2
	GSM7577983	Kdm6a cKO replicate #1
	GSM7577984	Kdm6a cKO replicate #2
	GSM7577985	Kdm6a cKO replicate #3
	GSM7577986	Control	IgG CUT&Tag
